# MUTE drives asymmetric divisions to form stomatal subsidiary cells in Crassulaceae succulents

**DOI:** 10.1101/2024.12.27.630159

**Authors:** Xin Cheng, Heike Lindner, Lidia Hoffmann, Antonio Aristides Pereira Gomes Filho, Paola Ruiz Duarte, Susanna F Boxall, Yigit Berkay Gündogmus, Jessica H Pritchard, Sam Haldenby, Matthew Gemmell, Alistair Darby, Miro Läderach, James Hartwell, Michael T Raissig

## Abstract

Amongst the evolutionary innovations of many succulents is a photosynthetic lifestyle, where stomatal gas exchange is decoupled from light-dependent carbon fixation. Stomatal complexes in the emerging succulent model *Kalanchoë laxiflora* consist of two guard cells surrounded by three anisocytic subsidiary cells (SCs). Here, we show that these SCs shuttle ions and thus likely support stomatal movements. Furthermore, gene editing, reporter lines and protein overexpression implicate the stomatal transcription factor MUTE in facilitating additional rounds of asymmetric divisions that form SCs in succulents. This is opposite to the role of MUTE in *Arabidopsis thaliana*, where it stops rather than induces asymmetric divisions, but reminiscent of MUTE’s SC-related function in grasses. Together, our work deciphers an intricate genetic mechanism that generates innovative stomatal morphology in Crassulaceae succulents.
