## Supplementary material for "MUTE drives asymmetric divisions to form stomatal subsidiary cells in Crassulaceae succulents": Table S1. Primer sequences

### Sheet: 工作表1
Primer name	Primer sequence	Purpose
priMR454	AACAGGTCTCAAACAATGGTGAGCAAGGGCGAG	CitrineYFP_FP to clone into pGGB000
priMR455	AACAGGTCTCAAGCCGGTGAAGGGGGCGGC	CitrineYFP_RP (with pIPK001 linker) to clone into pGGB000
priTN63	AACAGGTCTCAGGCTCTATGTCTCACATCGCTGTTGA	AtMUTE_FP - bHLH domain
priTN94	AACAGGTCTCACTGATTAATTGGTAGAGACGATCACTTC	AtMUTE_RP
priXC4	AACAGGTCTCAGGCTCCATGTCTCACATAGCTGTGGAGC	FP to amplify KlaxMUTE1 KlGene012921 CDS
priXC5	AACAGGTCTCACTGACTATAAGTGATGAGCAAGCAGTGAG	RP to amplify KlaxMUTE1 KlGene012921 CDS
priXC6	AACAGGTCTCAACCTTACCGTCGACTTTGTGTGAC	FP to amplify KlaxMUTE1 KlGene012921 promoter
priXC7	AACAGGTCTCATGTTGTTTGACTATGGCAGGCAGAA	RP to amplify KlaxMUTE1 KlGene012921 promoter
priXC8	AACAGGTCTCAGGCTCCATGTCTCACATAGCGGTGGA	FP to amplify KlaxMUTE2 KlGene023418 CDS
priXC9	AACAGGTCTCACTGACTATAAGTAGTTTGCAAGCAGTGTG	RP to amplify KlaxMUTE2 KlGene023418 CDS
priXC59	AACAGGTCTCAACCTGTACAACCGCAAGCAGTTTC	FP to amplify KlaxMUTE2 KlGene023418 promoter
priXC11	AACAGGTCTCATGTTGCTCGGCTGAATGGCAG	RP to amplify KlaxMUTE2 KlGene023418 promoter
priXC12	AACAGGTCTCACTTAGTTGGCGAGCTAAAGTGC	RP to mutate BsaI site in KlaxMUTE2 KlGene023418 CDS_used with priXC8
priXC13	AACAGGTCTCATAAGAGTTATTGATACCAGCAAGT	FP to mutate BsaI site in KlaxMUTE2 KlGene023418 CDS_used with priXC9
priXC18	attggTGACAGTTTGGCTTCCACGT	FP Guide1 for KlaxMUTE2
priXC19	aaacACGTGGAAGCCAAACTGTCAc	RP Guide1 for KlaxMUTE2
priXC24	attgGATCAGGCTTCAATCATAGG	FP Guide2 for both KlaxMUTE homologs
priXC25	aaacCCTATGATTGAAGCCTGATC	RP Guide2 for both KlaxMUTE homologs
priXC61	TTCGATCCTTGACCCCATCT	FP for genotyping KlaxMUTE1 mutation in CRISPR CAS9 mutants
priYBG4	GATGAGCAAGCAGTGAGTCA	RP for genotyping KlaxMUTE1 mutation in CRISPR CAS9 mutants
priXC122	TCAATTTATGCGTCCGTGCT	FP for genotyping KlaxMUTE2 mutation in CRISPR CAS9 mutants
priXC123	GTCTTCCATGCTGCTGATGT	RP for genotyping KlaxMUTE2 mutation in CRISPR CAS9 mutants
