## Supplementary material for "MUTE drives asymmetric divisions to form stomatal subsidiary cells in Crassulaceae succulents": Table S2. Count data

### Sheet: sorted
counted by	gene	family name	individual	leaf_pair	leaf size	abaxial/adaxial	field	picture_size_[mm2]	picture	mature stomata	mature stomata (SCs>3)	developing stomata	total number of cells	stomata index	stomata density	mature stomata (SCs>3) density	Cell density	mature stomata(SC>3) per total mature stomata	mature stomata(SC>3) in percent
ML	WT	WT98	WT98.1	5th	3.2cm	abaxial	20x	0.198	002	18	0		185	0.0972973	90.9091	0	934.343	0	0
ML	WT	WT98	WT98.1	5th	3.2cm	abaxial	20x	0.198	005	19	0		184	0.103261	95.9596	0	929.293	0	0
ML	WT	WT98	WT98.1	5th	3.2cm	abaxial	20x	0.198	001	15	0		165	0.0909091	75.7576	0	833.333	0	0
ML	WT	WT98	WT98.4	5th	3.2cm	abaxial	20x	0.198	001	15	0		192	0.078125	75.7576	0	969.697	0	0
ML	WT	WT98	WT98.4	5th	3.2cm	abaxial	20x	0.198	004	16	0		189	0.0846561	80.8081	0	954.545	0	0
ML	WT	WT98	WT98.4	5th	3.2cm	abaxial	20x	0.198	002	15	0		171	0.0877193	75.7576	0	863.636	0	0
ML	WT	WT98	WT98.6	5th	3.3cm	abaxial	20x	0.198	001	10	0		126	0.0793651	50.5051	0	636.364	0	0
ML	WT	WT98	WT98.6	5th	3.3cm	abaxial	20x	0.198	005	10	1		148	0.0675676	50.5051	5.05051	747.475	0.1	10
ML	WT	WT98	WT98.6	5th	3.3cm	abaxial	20x	0.198	002	15	0		172	0.0872093	75.7576	0	868.687	0	0
ML	MUTE1	XC116.1	#935 #1-2	5th	3.3cm	abaxial	20x	0.198	004	27	9		968	0.0278926	136.364	45.4545	4888.89	0.333333	33.3333
ML	MUTE1	XC116.1	#935 #1-2	5th	3.3cm	abaxial	20x	0.198	001	21	8		898	0.0233853	106.061	40.404	4535.35	0.380952	38.0952
ML	MUTE1	XC116.1	#935 #1-2	5th	3.3cm	abaxial	20x	0.198	002	24	9		953	0.0251836	121.212	45.4545	4813.13	0.375	37.5
ML	MUTE1	XC118.2	#935 #3-5	5th	3.4cm	abaxial	20x	0.198	004	17	5		739	0.0230041	85.8586	25.2525	3732.32	0.294118	29.4118
ML	MUTE1	XC118.2	#935 #3-5	5th	3.4cm	abaxial	20x	0.198	005	19	7		782	0.0242967	95.9596	35.3535	3949.49	0.368421	36.8421
ML	MUTE1	XC118.2	#935 #3-5	5th	3.4cm	abaxial	20x	0.198	002	22	9		758	0.0290237	111.111	45.4545	3828.28	0.409091	40.9091
ML	MUTE1	XC119.2	#935 #4-5	5th	3.2cm	abaxial	20x	0.198	003	27	15		909	0.029703	136.364	75.7576	4590.91	0.555556	55.5556
ML	MUTE1	XC119.2	#935 #4-5	5th	3.2cm	abaxial	20x	0.198	004	29	15		888	0.0326577	146.465	75.7576	4484.85	0.517241	51.7241
ML	MUTE1	XC119.2	#935 #4-5	5th	3.2cm	abaxial	20x	0.198	001	26	14		885	0.0293785	131.313	70.7071	4469.7	0.538462	53.8462
ML	MUTE2	XC938	#1-5	5th	3.3cm	abaxial	20x	0.198	003	10	1		497	0.0201207	50.5051	5.05051	2510.1	0.1	10
ML	MUTE2	XC938	#1-5	5th	3.3cm	abaxial	20x	0.198	002	10	1		489	0.0204499	50.5051	5.05051	2469.7	0.1	10
ML	MUTE2	XC938	#1-5	5th	3.3cm	abaxial	20x	0.198	001	9	3		536	0.016791	45.4545	15.1515	2707.07	0.333333	33.3333
ML	MUTE2	XC938	#1-7	5th	3.1cm	abaxial	20x	0.198	006	16	0		481	0.033264	80.8081	0	2429.29	0	0
ML	MUTE2	XC938	#1-7	5th	3.1cm	abaxial	20x	0.198	002	15	4		699	0.0214592	75.7576	20.202	3530.3	0.266667	26.6667
ML	MUTE2	XC938	#1-7	5th	3.1cm	abaxial	20x	0.198	005	13	4		706	0.0184136	65.6566	20.202	3565.66	0.307692	30.7692
ML	MUTE2	XC938	#1-2	5th	3cm	abaxial	20x	0.198	002	11	4		680	0.0161765	55.5556	20.202	3434.34	0.363636	36.3636
ML	MUTE2	XC938	#1-2	5th	3cm	abaxial	20x	0.198	005	13	3		627	0.0207337	65.6566	15.1515	3166.67	0.230769	23.0769
ML	MUTE2	XC938	#1-2	5th	3cm	abaxial	20x	0.198	003	8	4		638	0.0125392	40.404	20.202	3222.22	0.5	50

### Sheet: Average_three_fields_of_view_pe
counted by	gene	family name	individual	leaf_pair	leaf size	abaxial/adaxial	field	picture_size_[mm2]	picture	mature stomata	mature stomata (SCs>3)	developing stomata	total number of cells	stomata index	stomata density	Average_of_stomatal_density	mature stomata (SCs>3) density	Average_of_mature_stomata_more_than_3_SCs	Cell density	Average_of_cell_density	mature stomata(SC>3) per total mature stomata	mature stomata(SC>3) in percent	Average_of_percentage
ML	WT	WT98	WT98.1	5th	3.2cm	abaxial	20x	0.198	002	18	0		185	0.0972973	90.9091	87.5421	0	0	934.343	898.99	0	0	0
ML	WT	WT98	WT98.1	5th	3.2cm	abaxial	20x	0.198	005	19	0		184	0.103261	95.9596		0		929.293		0	0
ML	WT	WT98	WT98.1	5th	3.2cm	abaxial	20x	0.198	001	15	0		165	0.0909091	75.7576		0		833.333		0	0
ML	WT	WT98	WT98.4	5th	3.2cm	abaxial	20x	0.198	001	15	0		192	0.078125	75.7576	77.4411	0	0	969.697	929.293	0	0	0
ML	WT	WT98	WT98.4	5th	3.2cm	abaxial	20x	0.198	004	16	0		189	0.0846561	80.8081		0		954.545		0	0
ML	WT	WT98	WT98.4	5th	3.2cm	abaxial	20x	0.198	002	15	0		171	0.0877193	75.7576		0		863.636		0	0
ML	WT	WT98	WT98.6	5th	3.3cm	abaxial	20x	0.198	001	10	0		126	0.0793651	50.5051	58.9226	0	1.6835	636.364	750.842	0	0	3.33333
ML	WT	WT98	WT98.6	5th	3.3cm	abaxial	20x	0.198	005	10	1		148	0.0675676	50.5051		5.05051		747.475		0.1	10
ML	WT	WT98	WT98.6	5th	3.3cm	abaxial	20x	0.198	002	15	0		172	0.0872093	75.7576		0		868.687		0	0
ML	MUTE1	XC116.1	#935 #1-2	5th	3.3cm	abaxial	20x	0.198	004	27	9		968	0.0278926	136.364	121.212	45.4545	43.771	4888.89	4745.79	0.333333	33.3333	36.3095
ML	MUTE1	XC116.1	#935 #1-2	5th	3.3cm	abaxial	20x	0.198	001	21	8		898	0.0233853	106.061		40.404		4535.35		0.380952	38.0952
ML	MUTE1	XC116.1	#935 #1-2	5th	3.3cm	abaxial	20x	0.198	002	24	9		953	0.0251836	121.212		45.4545		4813.13		0.375	37.5
ML	MUTE1	XC118.2	#935 #3-5	5th	3.4cm	abaxial	20x	0.198	004	17	5		739	0.0230041	85.8586	97.6431	25.2525	35.3535	3732.32	3836.7	0.294118	29.4118	35.721
ML	MUTE1	XC118.2	#935 #3-5	5th	3.4cm	abaxial	20x	0.198	005	19	7		782	0.0242967	95.9596		35.3535		3949.49		0.368421	36.8421
ML	MUTE1	XC118.2	#935 #3-5	5th	3.4cm	abaxial	20x	0.198	002	22	9		758	0.0290237	111.111		45.4545		3828.28		0.409091	40.9091
ML	MUTE1	XC119.2	#935 #4-5	5th	3.2cm	abaxial	20x	0.198	003	27	15		909	0.029703	136.364	138.047	75.7576	74.0741	4590.91	4515.15	0.555556	55.5556	53.7086
ML	MUTE1	XC119.2	#935 #4-5	5th	3.2cm	abaxial	20x	0.198	004	29	15		888	0.0326577	146.465		75.7576		4484.85		0.517241	51.7241
ML	MUTE1	XC119.2	#935 #4-5	5th	3.2cm	abaxial	20x	0.198	001	26	14		885	0.0293785	131.313		70.7071		4469.7		0.538462	53.8462
ML	MUTE2	XC938	#1-5	5th	3.3cm	abaxial	20x	0.198	003	10	1		497	0.0201207	50.5051	48.8215	5.05051	8.41751	2510.1	2562.29	0.1	10	17.7778
ML	MUTE2	XC938	#1-5	5th	3.3cm	abaxial	20x	0.198	002	10	1		489	0.0204499	50.5051		5.05051		2469.7		0.1	10
ML	MUTE2	XC938	#1-5	5th	3.3cm	abaxial	20x	0.198	001	9	3		536	0.016791	45.4545		15.1515		2707.07		0.333333	33.3333
ML	MUTE2	XC938	#1-7	5th	3.1cm	abaxial	20x	0.198	006	16	0		481	0.033264	80.8081	74.0741	0	13.468	2429.29	3175.08	0	0	19.1453
ML	MUTE2	XC938	#1-7	5th	3.1cm	abaxial	20x	0.198	002	15	4		699	0.0214592	75.7576		20.202		3530.3		0.266667	26.6667
ML	MUTE2	XC938	#1-7	5th	3.1cm	abaxial	20x	0.198	005	13	4		706	0.0184136	65.6566		20.202		3565.66		0.307692	30.7692
ML	MUTE2	XC938	#1-2	5th	3cm	abaxial	20x	0.198	002	11	4		680	0.0161765	55.5556	53.8721	20.202	18.5185	3434.34	3274.41	0.363636	36.3636	36.4802
ML	MUTE2	XC938	#1-2	5th	3cm	abaxial	20x	0.198	005	13	3		627	0.0207337	65.6566		15.1515		3166.67		0.230769	23.0769
ML	MUTE2	XC938	#1-2	5th	3cm	abaxial	20x	0.198	003	8	4		638	0.0125392	40.404		20.202		3222.22		0.5	50
